# Segmentation in tapeworms as a modified form of flatworm posterior regeneration involving Wnt and Hedgehog signalling

**DOI:** 10.1101/2023.10.02.560491

**Authors:** Francesca Jarero, Andrew Baillie, Nick Riddiford, Jimena Montagne, Uriel Koziol, Peter D. Olson

**Affiliations:** Department of Life Sciences, Natural History Museum, London SW7 5BD, United Kingdom; Department of Genetics, Evolution and Environment, University College London WC1E 6BT, United Kingdom; Sección Biología Celular, Facultad de Ciencias, Universidad de la República, Montevideo, Uruguay

**Keywords:** segmentation, anteroposterior patterning, regeneration, tapeworm, Wnt, Hedgehog

## Abstract

Tapeworms are parasitic flatworms that lack key features conventionally used to define the head-tail axis in free-living organisms, resulting in long standing questions regarding the true orientation of their main body axis. As adults, most tapeworms also exhibit a segmented body which has been considered an adaptation unique to the group. Anteroposterior (AP) patterning in free-living flatworms is controlled by β-catenin-dependent Wnt signalling and positional control genes are expressed by their musculature in highly regionalised domains. Here we investigate the expression of Wnt and Hedgehog components during the strobilar phase of the tapeworm life cycle during which larval tissues are lost and replaced through the continuous production of new tissues. Results reveal previously unidentified centres of signalling associated with their neuromuscular system and show that segments are marked by secondary, AP axes in agreement with the polarity of the primary body axis. Neuromuscular expression and communication between Wnt and Hedgehog signalling is consistent with embryonic and regenerative growth in planarians and is a common mechanism for establishing AP-polarised boundaries in a diverse range of segmented animals. Taken together our results suggest that segmentation in tapeworms represents a modified form of posterior regeneration, a common feature among flatworms.
