## Additional File 1 for "Segmentation in tapeworms as a modified form of flatworm posterior regeneration involving Wnt and Hedgehog signalling"

### Sheet: Hoja1
Additional File 1. Primers and protein sequences.
Gene	Gene model	Forward primer	Reverse primer	Protein sequence
Hm-fz1/2/3/6/7	HmN_000227100	TGAAAATACCGTGCAGCCCT	TACCCTCCCGTGTTATCCGT	MVSQALILAIFVHLSFCVDIQRGPENPYAETSKCELIRIPACQGLPYNTTILPNIMGHTSQEEAGQDITQYNSLVKIPCSPSLKLFLCSLYFPVCTQLHKPLPPCRSLCEQNRQRCEPIMRSFSFQWPASMQCENFPENGLCVSEAKPDNKETVEATLECPEEMRVPPSFEFRIRLNNKQVIPNCGIPCNRHFFSQSKRIKFSRLWIGLWSGLCAASTLFTILTFFIDINRFQYPERPIIFLSMCYFMVAITYITGLFLGDRISCAGPFPPSGMDTTSSLSSSPLSSSSYPLLITQGTKFEGCTILFMMLYFFSMAGHIWWVVLTITWYLAAKCHWAHEAIFRNAQYLHFAAWAIPAAMTICLLAMGKVDGDPLSGVCFTGLTDPTIVRYFLVAPLCVS…
Hm-fz4	HmN_000319700	GCGGGCAAGAAATTCGCTAG	CTCGTGATGGCGACGACATA	MPSEIVSSRLLFTASLAVNVNSQRRNEARHFKLAVLLGRKDDEEQSHLFNPQSFLHPHYPHPLGHSLNAYRDIARFSGMLPRRRKKNMNGMHLSCILLLTATSIAGESEPFHGLKKPNYHDDDDQAKCTPIREPICQNLEYKDTIMPNLVKMTSQEEAAKRMIDYKSLLNVNCSHFLKLFLCTIYFPMCDPVLQSSAIKPCKSLCIHVRNRCEPIMQQFNFSWPTELNCDDLPKPPDLCIEPPNGYGLDDQKPFLPTASSNIASLQRMYPHFQDLFLERGHGSPNIDSFIQAAVADGSVPMVPRTSSQTCTGAEFSAGQTSNDTCLTYCGADLYYRPAGKKFARAWLLSWSVLCVFSSALTFLSFFADGSRLQYPERPVLYLAACYFVMGLGYISQYFL…
Hm-fz5/8	HmN_000386300	TTCGAGGCAAGTTGATCCCC	CTTCGCCATCGCAGTTCATG	MYVQPSGTTLTMLLILAILIIPFQSSYGEVVISSNSSLIRVSRQVDPHDPSHWRDIEGLPISEEAVNAGGYSTPQCEPITVPICQGAFYEYTRMPNILNHETQEEAALEAHQFYPLIQINCSADLRFLMCSIYTPICIEGYAQSLPPCRSVCERAKAGCGPIMGYYAFTWPEQMQCDQFPVLNNPEGILCMERNLTDAEKAEFESLQSAREASKLFGTEENKPLSRDYEMSQELEQAARLTGASGENSGSLKTSGAWLNCSCDCRHPLVSILPGNDSQLAQISTLGFSHCALPCYSIHFQTETDKKFVDFWLWLWSALCAVSTIITMLTFLTDPSRFQYPGQPIIYLSTCYFFVSVGYILRMAVGHENVACTAVQALLKSEENVQKRIVSASILQYSLV…
Hm-hedgehog	HmN_000068600	TGCCCTCAGAAACCCACAACCT	ACGTCAACGTAGGGATGAACACCTGA	MVLSLKLIAILLFLLWIDQTRACIKTSTYYRSQYRSQTHVFVPEEYRPMQPERSLEASGPLETQDFLASIPTTRLVRMDAPNIQFASEEARWMTKGCRDRLQKLVSLIQSTWPNNDVGLRILDGWIKPPPNILRPTKKVTKRDAPGRFKQTLHMTVPEELMDFGKQNQHPNPTRYQPGSNSLGIKVANSGSRFVMQRPRQNRSTSAELPSETHNLPPYPISHDQQWYGHDPNIMGFDSPRRHFKEYPIMMEEFHYAGRALDMILVDTRISASSRQNSVYPGKLAQLAYYGALFDWCYFARQGHIHCSVKPDSIITSQWFGCFPGSAQAISPTGAPISLSDLQIGDSVMTLDPLTFKLYPTKVSAFLHRDEHQYSPWIEITFLRDNNITPSKIRLTANHL…
Hm-notum	HmN_000848900	TAAAACTGGTCCAGCTGGTATTCA	AGTTGATCTCCGGGAACATTGTAA	MSIAPNASTVNPHFWYRQPSPPLPSWYAHSSTNYRNHKVFNLRYLIHSDVRCNDGTRAGYYVRRSKDLRSKNWLIYLEGGWYCFDEATCISRQITNHALFSSRTWHMNRYIGGVLSWDERINPNYHNYNILFVPYCSSDLWSGKKRERTGGYYFHGSRILTAVIDDLLRQPDFFHADKVVFAGSSAGGIGVMLNIDRLARRLRRRLRYLRGNRPSKRLQVSGLVDSAWFLNYPTYAQPYSGSCTSIYDCPPEEGILRGIGLWQPRIPRRCRMAQGKKNFYKCYLGPIIYPHIRTPTFIIQSLFDEAQLQMSRALLLTGGSFSKLAYIQNLGRAIAKSLDTVQGVFAPACTDHEILTTNHWAQLMVDSQSLHDTLNAWDEHLNRWRTFPYWYFHLQSPQS…
Hm-sfl	HmN_000359400.1	ACCTACTGTTCCCATGCAGC	TCCAAGCATCCCGTTGTTGA	MQKLHLILLSSIFFQILLIADKCQGAAFLSKWLLSTVGHRRQNPGSLWRCPALPLDMTYCSHAAASSDSVQEANIWIALLSSKCHPQTMKFICTVYNPVCLHSHQVMPILPCREFCYEWPQQVDCDRFPSEETSMCISSKRESVTCTPCSQEPTREEIIKKYCKADVVVKSQISGVTAYGNASSLLVSLDRISEQLLPQPLVPTPGNPNKLNSYFISSPGFVDTNDDRLLMMSQSGRLDRDFDLNKLPLSEIIPQADQPTDSATVVKPHQLGVTSEISKTEKRKERREKRLLNRAGGKRRRDRRSPNTPVVSPELEGSLKQSLLLECAGCDLQLPTSPMAPNSAARWLVMTKKLNKTRSNLTYPVPSLQIISIMSWQKDVTGFRDAIRDIHTIPRAILC…
Hm-sfrp	HmN_000556500.1	TGGCCGATTGACTACTGCAGATG	TGATAGTGTTGGTAATAGGGATGCTGG	MLYLLLLIVFTMTTRGNSVGRWDWNRVNKTAVTTAPFGGGAFGRLTTADADMISNEPPQSPYFSDWNRLVSGYGSQRCYKIPKELKLCHNIGYDLMVLPNSLEHEAMDEVITQSEVWLTLVNLGCHDELERFLCSLYAPVCIRGYHEKLIQPCRELCESVRAACLPTMTTFGLGWPDIVKCSKFPQAPQELCIPPNKQRRTRCSGCVEKPTYESAIGSFCTADVVIRTKVLDLIRLPSSSEQNATYRIRTDGRGGAFKMPKSVNKETKLDFRMTCDCPVIQAAMTRSKGPGRWLLMGKLNEDGRSVTVLHLSQPSRQNTEIKRAIREMRRQPDTLCKVDLTRSSPTVHPRTVAGRTAVNGAQVSQLQKNQNQQSQSRRNGSNLSKEERRRRRELRRKRN…
Hm-wnt1	HmN_000328000	TGAGTGACAACGGAATCAAT	TCATAACTAGAGCGGCTTTC	MVFGVRVFLLLTTVLVSNQIHCQLTWKGGLKYFVSPQNFKNSQIQQDNGYDMSDNGINNHPREALNLDNLVQKPTGRWWLDSLARLLHNHPLHLSKYVRDISIPSRESLNYETPKSLISLPRLQSREVNGWHMYDQVWAVHKLRQLLASYRQWFSPRQWKQFLHHSPPKSQLQQDQEESVHLELLEAAVQGIRTALAECQYQFRNEKWNCSEILSDKNALFGNVLTKGVPETAFVYALVSASVVRAISEACLTNIRNCPCNNRGRESFEKVGDVMNWQWQGCDHNIHYGRRFGRRLLDPLETGGFHIRFLMNLHNYRAGRRVVSENMQRYCRCHGTSGSCTLKTCYRRTPSMRTIGNELKAMYKKAALVMRDNTLPISWGYHGRGNSIVHLNRWNNQRT…
Hm-wnt2	HmN_000112200	ATTTTACTCAAACACCCAACCGTC	GCATTTCACTTCACAACACCAAAC	MRRVRNPTSPQVYFLCALLLSLLPSVSPGYFTQTPNRLRRFLRDHIPSRQSTPISITFTKPKPPVPQLSPLELAIDSTFGFVASEEASEAACQRIPGLSNHQRNLCRSNPGLIWALVDGTQLGLYECVHQFKYDKWNCSMARVVLGKPRGEAFLLNGDKSSAANLIGSLQKTLMKSTRETAFVTAAWAAGAVQAVTRACSRGRISTCDCDVTRRGGLKAADTEGPFTWGGCSDPIRFGMRLVRLFQEPRLPSSKNKSRRKKQRSKHNLNGGENDTIIDVDDSRILMDIHNQKVGRRFVWQSREKKCKCHGVSGACSLRTCWQRTGPFRGVGDLLKRAYLTSLQVAFDTSTRQLIRQADPLFFGGMPLPPGHLTKRSANWFIAGGGEKTTPWQRIKRESE…
Hm-wnt4	HmN_000808600	ACTGGCCGCCCGCGACCTGAACTG	TGGACCTTTTGAGTCAACACTACA	MRDQRSSKINSRSLCRLRQNSVFSSPVLINVLLLFAELSTVSALSRNDERNVPVQSWLYSINELRTILVESGRDDPVLSGNNQENDKILISDRGGNNNAYFPISNRTNLYGDPVHQMISSSNGVVRMQNRKVSEHIGPDGRFKSSICDQPNGFLRKQRSLCLQYIQLMESVVRGYFMGLRECEYQFASHRWNCLGYNLTIRNPPTRRKSGKVLRSSQDGRSNRKRVRTYMDRLLSSGTRESAYVLAVTSAGISHAVTKACSSGMHDSCGCDRTIYDHERQPNFEWSGCSDNIHFGAAFSRKFLDSREKGRVQRNPKLGLTNLHNNHVGRQAVVNKMDIKCKCHGVSGSCEMRTCWRALPDFRSVGNQLQDLFQKAVMVDYVNNRLVPKSALYNHRLPPP…
Hm-wnt5	HmN_000108100	TCCCTGCTAAAATGTTACCCATCA	CACAAAAGTTGGGTGAATCCTCAA	MISSRLSKSCLKGGGGRTYSFFVPAKMLPIIFIVCLFAASSSAEPNVTLGNYKNPEYWWNLGLLPWHRLHEVPASFYQHKPLCMQSYGLSRSQLVMCHQNFDHMPIVSIGARIGILQCEDQFKFRHWNCTSGKDAFSIGTHTRHGTREASFVHAIASAGVVHAIARSCKEARLSSCGCSKAERPQQLHRDWIWGGCGDNIDYAYRFSKAFVDLREKEKSFPRNSLNLARKLMNLHNNRVGRLAVYKLATVACKCHGMSGSCSLRTCWTQLSPFPRVGQRLQERYESAIRVKFNRLGTRLRRANRNLRQITPDHLIYLEDSPNFCAVNPLTGKTMMSGRECLLEGHSSESSTGAAPSNVRLASEKKKYTFAIK*
Hm-wnt11a	HmN_002147900	TTGTCGTGAAACAGGAGGCA	TGTGCCGTACTTCATTTCGGA	MLWTISLPFRGSLGVLLSLLILLLICRETGGIQWLGIYHLRKSSDYPRDSTAPAFTARECEIAANHLGFRSRQRRFCNHPRLGYAMLPVLRAARAVCYHCPDTFSDRRWNCSSVEALPHVSPELKRGTREQAIVHAYAAAALVFEIGRYCALNKIRYCSCGMTGGTEMIISPEGGQMSRFPQGYTPSKRVKRQIDLANFRKLSDAISFQPEGISLQQQQQIQQQLQAQVQNTHYWSGCPDNVDTARSYVAQFLGFDEKRLLMVGYHPRSQSAMSYTSSSSSGDSDIASGSSLYSKPFKNPTRNDEDSAPYGFYSPPTTGPPHPYLNRQSRSVESKNPMKEEERGLNRAARRTDRKRKGPSKMKLVNQHNSMAGAWMMISLQKQSCKCHGVSGSCTQKVC…
Hm-wnt11b	HmN_000022800	TGCTCTGCCTACTTCAGGTGGA	CGTGACCTCTTCCGCAGCACA	MQVPPRKCSTWIVWIALLLCLLQVEFTQSISWLGLHRYPRSKVLEKERFTPNECFYAKYRYGLGKKQLEFCHHPEGSFAMHAVLKSAQAVTYYCPEIFKDRRWNCSSVEFLPKTSPDISRTTREKAAMHALASAALMFEIGRRCAENKIMDCECGRLDNWDIPPQPADIDDPGPVDLKQPQNVPLQYHWGGCSDNVEAAKTYTQAFLGFPAETRPQRRQMRYVLHPYGRYSRVPRQTVRQMNKKRNSKKKTKRLVNLHNYRAGMKIIEDSQKIRCKCQGVSGSCAHKICFRQLLRIDSSQLQDIILQRYMMARYVSVDYGNLLIAKEYEYGSYTPRVIHYSELAFTEHSPDFCEPDAQLGSVGTKGRFCSTNVTERAQSNHCQNMCCGRGHVTFEETKF…
Hm-collagen	HmN_000398500	TAAAACTGGTCCAGCTGGTATTCA	AGTTGATCTCCGGGAACATTGTAA	MTRIFNASPNALRTPIGRNINRHWEKVKHRLPDTASAITPQEAVIGQATTGGLYAAIWRNSSDSLETRWLPDSKSFCLLSSAESMFRVRRQSDGAGEDLNFGGFGDETDPPTEPSIKGPGPYQSQTLQGPRGPPGEIGPVGPQGPAGPQGPAGPHGPPGPPGNDGSRGPRGPPGEPGNDGTNGADGEQGPTGPPGPMGPPGPMGIIGPTGIQGPSGATGSKGDKGSPGADGPMGERGPIGPRGPAGPSGPRGLTGLPGAQGPIGPVGLQGADGTMGQMGPPGIRGPPGATGMTGPVGLKGDAGDTGPQGPMGESGEAGADGAPGAPGEAGATGPPGKDGAMGARGEQGPAGPAGPPGPAGPRGPPGRAGFQGSQGHRGDQGPPGPQGATGPPGPAGSSG…
Hm-tpm1	HmN_000188900.3	AGTCGTAAGGCCCTTGAGACCAG	GAAGTGAGTTCCTCGAAAGTGGTG	*
Hm-tpm2	HmN_000471300.3	GGCTGCAAAGTGCTCGAGAAC	AAAGTTTGCTCCAATTCCTCTGC	*
*See Koziol et al. 2011 for discussion of tropomyosin isoforms
